# Extensive hybridisation between multiple differently adapted species may aid persistence in a changing climate

**DOI:** 10.1101/2023.01.25.525480

**Authors:** I Satokangas, P Nouhaud, B Seifert, P Punttila, R Schultz, MM Jones, J. Sirén, H Helanterä, J Kulmuni

**Affiliations:** Organismal & Evolutionary Biology Research Programme, University of Helsinki, Viikinkaari 1, P.O.Box 65, 00014 University of Helsinki, Finland; Department of Entomology, Senckenberg Museum für Naturkunde, Am Museum 1, D-02826 Görlitz, Germany; Biodiversity Centre, Finnish Environment Institute, Helsinki, Finland; Institute of Biotechnology, HILIFE - Helsinki Institute for Life Science, 00014 University of Helsinki, Finland; Ecology and Genetics research unit, University of Oulu, P.O. Box 3000, 90014 University of Oulu, Finland; Tvärminne Zoological Station, University of Helsinki, J.A. Palménin tie 260, FI-10900 Hanko, Finland

**Author notes:** **Author for correspondence:** Jonna Kulmuni Ina Satokangas.

**Keywords:** Speciation, Hybridisation, Adaptation, Hymenoptera, *Formica* wood ants, Mosaic hybrid zone

## Abstract

Hybridisation and gene flow can have both deleterious and adaptive consequences for natural populations and species. To better understand the extent and consequences of hybridisation in nature, information on naturally hybridising non-model organisms is required, including characterising the structure and extent of natural hybrid zones. Here we study natural populations of five keystone mound-building wood ant (*Formica rufa* group) species across Finland. No genomic studies across the species group exist and the extent of hybridisation and genomic differentiation in sympatry is unknown. Combining genome-wide and morphological data, we show that *Formica rufa*, *F. aquilonia*, *F. lugubris*, and *F. pratensis* form distinct gene pools in Finland. We demonstrate more extensive hybridisation than previously thought between all five species and reveal a mosaic hybrid zone between *F. aquilonia*, *F. rufa* and *F. polyctena*. We show that hybrids between these climatically differently adapted species occupy warmer habitats than the cold-adapted parent *F. aquilonia*. This suggests hybrids occupy a different microclimatic niche compared to the locally abundant parent. We propose that wood ant hybridisation may increase with a warming climate, and warm winters, in particular, may provide a competitive advantage for the hybrids over *F. aquilonia* in the future. In summary, our results demonstrate how extensive hybridisation may help persistence in a changing climate. Additionally, they provide an example on how mosaic hybrid zones can have significant ecological and evolutionary consequences because of their large extent and independent hybrid populations that face both ecological and intrinsic selection pressures.
