## Supplemental Tables for "Extensive hybridisation between multiple differently adapted species may aid persistence in a changing climate"

### Sheet: INFO
Supplementary tables for:
Extensive hybridisation between multiple differently adapted species may aid persistence in a changing climate.
Satokangas I, Nouhaud P, Seifert B, Punttila P, Schultz R, Jones MM, Sirén J., Helanterä H, Kulmuni J.

### Sheet: S1_NUMOBAT_characters
Supplementary Table 1: Description of morphological NUMOBAT characters.
Morphological character	Description	Characters used for the 5-class LDA	Characters used for the 3-class LDA
CS	Arithmetic mean of CL and CW as less variable indicator of body size.	x	x
CL	Maximum cephalic length in median line; the head must be carefully tilted to the position with the true maximum. Excavations of posterior head and / or clypeus reduce CL.
CW	Maximum cephalic width; this is either across, behind, or before the eyes.
CL/CW	CL/CW	x	x
SL	Maximum straight-line scape length excluding articular condyle and its neck.
SL/CS	SL/CS	x	x
Smax	Maximum scape width at midpoint; data of both scapes are averaged.
SL/Smax	SL/Smax	x	x
PeW	Maximum width of petiole scale.
PeW/CS	PeW/CS	x	x
EyeHL	Length of longest hair on eye.		x
nSc	Bilateral mean of number of setae on dorsal plane of scape under exclusion of the most apical setae, counted with view on the small scape diameter.	x	x
nCH	Bilateral mean of the number of standing hairs protruding more than 10 μm from head silhouette as seen in full face view. Counting begins at the level of anterior eye margin and ends at median occiput. The full depth of focus is used for counting and the parallax error is considered.	x	x
OccHL	Apparent protrusion length of the longest standing seta over the postocular head contour in full-face view. This value is shorter than the real seta length because setae bases are often concealed and setae axes are inclined compared with visual plane. This traditional mode of measuring (Seifert 1992) was maintained to save measurement time.	x	x
nGu	Bilateral mean of the number of setae protruding from underside of head as visible in lateral view.		x
GuHL	Length of longest seta on underside of head (“gula”).		x
nPN	Bilateral mean of the number of setae on pronotum. Proprioreceptive setae on anterior pronotal shield are excluded. Numbers > 50 are often inaccurate estimates. “Precise” nPn1750 data are generated by allometric corrections.		x
mPnHL	Mean pronotal hair length. Applied measuring schedule: select one of the longest hairs on dorsal pronotum and calculate the arithmetic mean length of this hair and of its six nearest neighbors. If there are less than seven hairs on pronotum, the mean is calculated from the hairs present. The very fine proprioreceptive setae on anterior pronotal shield are excluded.	x	x
nMes	Bilateral mean of the number of setae on mesopleuron protruding from cuticular surface as seen in dorsal view; the specimen is not turned during counting.		x
nPr	Bilateral mean of the number of setae on propodeum above the level of the lower spiracular margin.		x
nMet	Bilateral mean of the number of setae on a metapleuro-propodeal area defined under MetHL. Setae positioned directly on the suture are counted as 0.5. Definitely excluded from count are weir hairs fringing the metathoracal gland, hairs standing on the ventrolateral edge of metapleuron and hairs which are very near to the petiolar junction.	x	x
MetHL	Length of the longest seta on a metapleuro-propodeal area below a straight reference line that is directed parallel to the straight section of lower metapleural margin and touches the lower margin of propodeal spiracle (Seifert 2018: fig. 353). The area of caudal propodeal slope below this line is included but weir hairs at orifice of metapleural gland and setae near to petiolar junction are excl…	x	x
	COUNT	11	17

### Sheet: S2_Bam_coverage
Supplementary Table 2: Average read depth and the number of mapped reads per individual after overlap correction and duplicate removal.
ID	Coverage	Number of mapped reads
1	12.378148	57494871
10	16.924815	70920864
102	13.172222	57424359
103	15.900370	62728224
104	40.965556	127017515
105	6.394815	58059216
106	25.177407	106364360
107	25.593704	86032741
108	43.926667	135462133
109	24.569630	86580840
11	15.546667	63400487
113	21.029630	80751423
114	21.517778	80827506
115	33.070741	93866504
117	17.558889	70383194
119	11.150370	51362526
12	9.535185	49398379
120	20.417037	75944149
122	25.512593	82334024
123	20.825556	83170624
124	23.328889	76429203
125	12.834074	55218350
126	15.538889	74473063
13	10.643333	48147516
14	11.828519	56005989
16	18.171852	75566564
17	12.073704	55068789
2	12.208148	49930726
22	16.862963	66000261
24	18.732963	75466107
25	14.011111	62120121
26	12.227037	51967343
27	11.887407	54655505
3	13.604074	55941234
30	18.301111	75777892
31	13.431852	64925895
32	11.444815	59935729
36	9.881111	43385562
37	15.816667	67217324
38	15.777037	62114830
42	17.246296	70137381
43	14.200370	64228005
44	31.727037	124534078
47	13.842593	55583654
48	13.499259	56602986
50	13.464815	62870833
51	18.189259	69491669
52	17.552963	71924895
53	9.287037	51260434
54	7.322222	38411206
55	10.102593	51255625
56	13.625556	58930562
58	17.342593	68176303
59	20.787407	84281375
6	14.991111	58340586
62	13.892593	59884001
65	15.341852	69542995
66	10.196296	46385065
67	15.180370	73112463
70	12.537778	49832599
72	11.713333	57563123
76	18.548148	70851993
77	15.888889	64906984
83	17.142593	66126026
88	13.118519	53310164
9	15.241481	65551598
91	13.890370	57154515
93	10.653704	47766173
99	18.620000	83089908
Att1_1w	15.114444	55042104
CAGa_1w	13.571111	44547046
CBAQ1_1w	17.429259	53494519
CBAQ2_2w	14.269630	53193257
CBAQ3_1w	10.937037	38978269
CBCH1_1w	16.490000	51197537
CBCH2_2w	14.985556	42200622
CBCH3_1w	14.610370	48046075
CF14a_1w	11.876667	42457700
CF4b_1w	12.982963	46007483
CF8b_1w	12.283704	42264489
Fis2_1w	11.455185	42372758
Jar6_1w	12.391111	43967175
Lai_1w	15.697037	46817388
Lai_2w	13.704444	44958757
Loa_1w	15.278889	47184473
Lok3_1w	12.994815	47877116
NAZa_1w	14.187778	52626162
Pus2_1w	14.335185	49255436
VDa_1w	14.450000	52092972

### Sheet: S3_NUMOBAT_LDA_results
Supplementary Table 3: NUMOBAT LDA results. Code: 0 = wild-card setting, 1= species hypothesis allocated as F. aquilonia, 2 = species hypothesis allocated as F. polyctena.
ID	Genomic assignment	LDA					Code
		p (F. aquilonia)	p (F. polyctena)	p (F. rufa)	p (F. lugubris)	p (F. pratensis)
1	F. lugubris	0	0	0	0.99998	2e-05	0
2	F. pratensis	0	0	1e-05	0.09463	0.90536	0
3	F. pratensis	0	0	0	0.54756	0.45244	0
6	F. pratensis	0	0	0	0.73028	0.26972	0
9	F. aquilonia	0.99976	0.0002	1e-05	2e-05	1e-05	0
10	F. aquilonia	0.9136	0.08634	2e-05	2e-05	2e-05	0
11	F. lugubris	0	0	0	0.99999	1e-05	0
12	F. rufa	1e-05	0.00023	0.99972	2e-05	2e-05	0
13	F. aquilonia	0.99539	1e-05	1e-05	0.00458	1e-05	0
14	Admixed 1	0.00201	0.99761	0.00036	1e-05	1e-05	0
16	F. rufa	8e-05	0.0578	0.942	0.00011	1e-05	0
17	F. aquilonia	0.99949	1e-05	1e-05	0.00048	1e-05	0
22	F. aquilonia	0.99947	0.0005	1e-05	1e-05	1e-05	0
24	F. aquilonia	0.99947	0.00049	1e-05	2e-05	1e-05	0
25	F. aquilonia	0.99996	1e-05	1e-05	1e-05	1e-05	0
26	F. rufa	1e-05	0.00024	0.99973	1e-05	1e-05	0
27	F. aquilonia	0.98315	0.01682	1e-05	1e-05	1e-05	0
30	F. aquilonia	0.99986	0.0001	1e-05	2e-05	1e-05	0
31	F. aquilonia	0.99453	1e-05	1e-05	0.00544	1e-05	0
32	F. aquilonia	0.99994	3e-05	1e-05	1e-05	1e-05	0
36	Admixed 1	3e-05	0.9992	0.00073	2e-05	2e-05	0
37	F. rufa	1e-05	4e-05	0.99991	2e-05	2e-05	0
38	F. aquilonia	0.61471	0.38522	3e-05	2e-05	2e-05	0
42	F. aquilonia	0.99991	6e-05	1e-05	1e-05	1e-05	0
43	Admixed 1	0.01384	0.98609	3e-05	2e-05	2e-05	0
44	F. aquilonia	0.9902	0.00968	6e-05	3e-05	3e-05	0
47	F. aquilonia	0.99975	0.00022	1e-05	1e-05	1e-05	0
48	F. aquilonia	0.19734	0.80263	1e-05	1e-05	1e-05	0
50	F. aquilonia	0.99987	0.0001	1e-05	1e-05	1e-05	0
51	F. aquilonia	0.99974	0.00023	1e-05	1e-05	1e-05	0
52	Admixed 1	0.01099	0.98896	3e-05	1e-05	1e-05	0
53	Admixed 1	5e-05	0.99036	0.00957	1e-05	1e-05	0
54	Admixed 1	2e-05	0.00015	0.9998	2e-05	1e-05	0
55	Admixed 1	0.11811	0.8816	0.00011	0.00015	3e-05	0
56	F. lugubris	0	0	0	0.99999	1e-05	0
58	F. aquilonia	0.65647	0.3435	1e-05	1e-05	1e-05	0
59	Admixed 1	0.00095	0.99881	0.00022	1e-05	1e-05	0
62	F. aquilonia	0.99548	0.00449	1e-05	1e-05	1e-05	0
65	Admixed 1	0.0038	0.08627	0.90991	1e-05	1e-05	0
66	F. aquilonia	0.99563	0.00428	1e-05	4e-05	4e-05	0
67	F. aquilonia	0.94426	0.05569	1e-05	2e-05	2e-05	0
70	F. aquilonia	0.9999	2e-05	1e-05	6e-05	1e-05	0
72	F. rufa	7e-05	0.00202	0.99789	1e-05	1e-05	0
76	F. aquilonia	0.99993	4e-05	1e-05	1e-05	1e-05	0
77	F. aquilonia	0.70347	0.29643	4e-05	3e-05	3e-05	0
83	F. aquilonia	0.99993	1e-05	1e-05	4e-05	1e-05	0
88	F. lugubris	0	0	0	0.99999	1e-05	0
91	F. aquilonia	0.94371	0.05623	2e-05	2e-05	2e-05	0
93	F. aquilonia	0.99979	0.00014	1e-05	5e-05	1e-05	0
99	F. aquilonia	0.99996	1e-05	1e-05	1e-05	1e-05	0
102	F. rufa	4e-05	0.0006	0.99921	0.00014	1e-05	0
103	F. aquilonia	0.99996	1e-05	1e-05	1e-05	1e-05	0
104	F. aquilonia	0.99991	1e-05	1e-05	6e-05	1e-05	0
105	Admixed 1	0.02841	0.96857	0.00296	3e-05	3e-05	0
106	F. aquilonia	0.9998	0.00014	1e-05	4e-05	1e-05	0
107	F. aquilonia	0.99995	1e-05	1e-05	2e-05	1e-05	0
108	F. lugubris	0	0	0	0.99999	1e-05	0
109	F. aquilonia	0.98923	0.01071	2e-05	2e-05	2e-05	0
113	F. lugubris	0	0	0	0.99956	0.00044	0
114	F. aquilonia	0.17646	0.82349	1e-05	2e-05	2e-05	0
115	F. lugubris	0	0	0	0.99998	2e-05	0
117	F. pratensis	0	0	0	0.00022	0.99978	0
119	Admixed 2	0	0	0	0.99982	0.00018	0
120	F. pratensis	0	0	0	0.0001	0.9999	0
122	F. pratensis	0	0	0	0.23891	0.76109	0
123	F. pratensis	0	0	0	0.0004	0.9996	0
124	F. lugubris	0	0	0	0.99998	2e-05	0
125	Admixed 2	0	0	0	0.99831	0.00169	0
126	Admixed 2	0.04761	0	0	0.95237	2e-05	0
Lok3	Admixed 1	0.00166	0.99831	1e-05	1e-05	1e-05	0
Fis2	Admixed 1	0.00037	0.01986	0.97975	1e-05	1e-05	0
CF4b	F. aquilonia	0.99991	6e-05	1e-05	1e-05	1e-05	0
Pus2	F. aquilonia	0.99883	0.00111	1e-05	4e-05	1e-05	0
CAGa	F. polyctena (Switzerland)	0.00018	0.99978	2e-05	1e-05	1e-05	2
CBAQ1	F. aquilonia (Switzerland)	0.99763	9e-05	2e-05	0.00225	1e-05	1
CBCH3	F. polyctena (Switzerland)	0.00016	0.99969	0.0001	3e-05	2e-05	2
Lai2	F. aquilonia (Scotland)	0.99964	0.00033	1e-05	1e-05	1e-05	1

### Sheet: S4_Base_model_T
Supplementary Table 4. Base model: Bayesian linear mixed model results summary for studying hybrid and F. aquilonia within-nest and ambient temperature relationships from two separate study sites, each combining data from the years 2020 and 2021. Absolute effects (in degrees Celsius) and their 95% credibility intervals (CI) are given. * (in boldface) means that the 95 % CI of the estimated effect…
	Intercept	Y2021	Hybrid	ExtT	sd(nest)
January	3.73* (3.19–4.26)	-1.78* (-2.02–(-1.55))	0.88* (0.25–1.51)	0.06* (0.04–0.08)	0.99* (0.78–1.28)
February	3.06* (2.37–3.76)	-3.45* (-3.78–(-3.12))	1.08* (0.26–1.96)	0.05* (0.03–0.07)	1.33* (1.05–1.70)
March	2.91* (1.97–3.88)	-3.09* (-3.42–(-2.76))	1.66* (0.36–2.88)	0.08* (0.04–0.11)	1.92* (1.53–2.47)
April	3.70* (2.10–5.25)	-2.46* (-3.11–(-1.79))	2.28* (0.43–4.11)	0.70* (0.60–0.80)	3.19* (2.56–4.03)
May	5.98* (4.01–8.11)	-1.92* (-2.61–(-1.24))	2.84* (0.40–5.27)	0.90* (0.85–0.96)	4.50* (3.67–5.51)
June	10.76* (9.02–12.59)	-0.32 (-0.67–0.05)	2.15* (0.18–4.07)	0.62* (0.59–0.66)	3.66* (2.98–4.57)
July	14.09* (12.35–15.81)	-3.06* (-3.46–(-2.64))	0.91 (-1.00–2.78)	0.56* (0.52–0.60)	3.50* (2.82–4.44)
ExtT = Ambient temperature
Y2021 = Year 2021 (2020 is the reference)
Hybrid = Nest is hybrid (F. aquilonia is the reference)
sd(nest) = Standard deviation of nest random effect
